# Human decellularized extracellular matrix from adipose tissue is a permissive microenvironment for pancreatic organoids generation

**DOI:** 10.64898/2026.03.12.711286

**Authors:** Anastasia Papoz, Sophia Coffy, Florian Jeanneret, Thierno-Sidy Bah, Julia Novion Ducassou, Yohann Couté, Patricia Obeïd, Flora Clément, Christophe Battail, Lisa Martin, Frédérique Mittler, Marta Sacchi, Amandine Pitaval, Xavier Gidrol

## Abstract

*In vitro* reconstruction of human tissue microenvironments that integrate native biochemical and biomechanical cues is essential for disease modelling, regenerative medicine, and personalized therapeutic approaches. However, most currently available engineered matrices fail to recapitulate the complexity and tissue specificity of the human extracellular matrix (ECM).

To address this limitation, we developed a novel hydrogel derived from decellularized human adipose tissue (atdECM) designed to support three-dimensional culture of human cells. The decellularization and delipidation processes were first validated, and the biochemical composition and biomechanical properties of atdECM were comprehensively characterized. Human pancreatic organoids were then cultured within atdECM hydrogel, and their structural organization and transcriptional profiles were analyzed and compared with those obtained in Matrigel, the current gold-standard matrix for organoid culture.

Proteomic and cytokine analyses demonstrated efficient decellularization while preserving collagen-rich ECM architecture and a diverse repertoire of soluble bioactive factors. AtdECM exhibited physiological stiffness and retained tissue-specific extracellular cues. Pancreatic organoids cultured in atdECM displayed morphological similarities with those grown in Matrigel but exhibited transcriptional profiles more consistent with physiological epithelial homeostasis, with reduced activation of inflammatory and stress-related pathways.

Altogether, these findings indicate that atdECM provides a human-derived, tissue-relevant, and permissive microenvironment for human organoid generation. This platform represents a promising alternative to Matrigel for studying human tissue biology and for developing physiologically relevant *in vitro* models.
