## Supplementary Figure 1 for "Human decellularized extracellular matrix from adipose tissue is a permissive microenvironment for pancreatic organoids generation"

### Sheet: dECM
Annotated Gene	Annotated Matrisome Division	Annotated Matrisome Category	GO term	accession	protein name	mol. weight (Da)	peptides	coverage (%)	mean niBAQ	niBAQ R1	niBAQ R2
CHIA	Non-matrisome	Non-matrisome	GO:CC extracellular matrix (GO:0005576, GO:0005578 & GO:0031012) & GO:CC not extracellular matrix	CHIA_HUMAN	Acidic mammalian chitinase	52271	3	4.83	342000	166000	518000
COL16A1	Core matrisome	Collagens	GO:CC extracellular matrix (GO:0005576, GO:0005578 & GO:0031012) & GO:CC not extracellular matrix	COGA1_HUMAN	Collagen alpha-1(XVI) chain	157751	2	1.87	23100	22500	23700
COL1A1	Core matrisome	Collagens	GO:CC extracellular matrix (GO:0005576, GO:0005578 & GO:0031012) & GO:CC not extracellular matrix	CO1A1_HUMAN	Collagen alpha-1(I) chain	138911	514	67.14	352000000	353000000	352000000
COL1A2	Core matrisome	Collagens	GO:CC extracellular matrix (GO:0005576, GO:0005578 & GO:0031012) & GO:CC not extracellular matrix	CO1A2_HUMAN	Collagen alpha-2(I) chain	129314	343	67.72	63100000	122000000	3740000
COL1A2	Core matrisome	Collagens	GO:CC extracellular matrix (GO:0005576, GO:0005578 & GO:0031012) & GO:CC not extracellular matrix	A0A384MDU2_HUMAN	Collagen, type I, alpha 2, isoform CRA_c	129288	352	67.72	192000000	136000000	248000000
COL2A1	Core matrisome	Collagens	GO:CC extracellular matrix (GO:0005576, GO:0005578 & GO:0031012) & GO:CC not extracellular matrix	CO2A1_HUMAN	Collagen alpha-1(II) chain	141785	21	5.38	668000	1270000	63100
COL3A1	Core matrisome	Collagens	GO:CC extracellular matrix (GO:0005576, GO:0005578 & GO:0031012) & GO:CC not extracellular matrix	CO3A1_HUMAN	Collagen alpha-1(III) chain	138564	231	56.14	116000000	112000000	121000000
COL4A2	Core matrisome	Collagens	GO:CC extracellular matrix (GO:0005576, GO:0005578 & GO:0031012) & GO:CC not extracellular matrix	CO4A2_HUMAN	Collagen alpha-2(IV) chain	167553	7	2.75	563000	779000	347000
COL5A1	Core matrisome	Collagens	GO:CC extracellular matrix (GO:0005576, GO:0005578 & GO:0031012) & GO:CC not extracellular matrix	CO5A1_HUMAN	Collagen alpha-1(V) chain	183560	9	5.93	677000	521000	833000
COL5A2	Core matrisome	Collagens	GO:CC extracellular matrix (GO:0005576, GO:0005578 & GO:0031012) & GO:CC not extracellular matrix	CO5A2_HUMAN	Collagen alpha-2(V) chain	144910	12	13.68	571000	595000	548000
COL5A3	Core matrisome	Collagens	GO:CC extracellular matrix (GO:0005576, GO:0005578 & GO:0031012) & GO:CC not extracellular matrix	CO5A3_HUMAN	Collagen alpha-3(V) chain	172121	7	5.21	129000	179000	79400
COL6A2	Core matrisome	Collagens	GO:CC extracellular matrix (GO:0005576, GO:0005578 & GO:0031012) & GO:CC not extracellular matrix	CO6A2_HUMAN	Collagen alpha-2(VI) chain	108579	6	2.65	14200	19700	8790
COL6A3	Core matrisome	Collagens	GO:CC extracellular matrix (GO:0005576, GO:0005578 & GO:0031012) & GO:CC not extracellular matrix	CO6A3_HUMAN	Collagen alpha-3(VI) chain	343669	4	1.26	83100	67900	98200
RPS6KA1	Non-matrisome	Non-matrisome	GO:CC not extracellular matrix	KS6A1_HUMAN	Ribosomal protein S6 kinase alpha-1	82723	2	2.72	4100	5080	3110

### Sheet: Matrigel
Annotated Gene	Annotated Matrisome Division	Annotated Matrisome Category	GO term	accession	protein name	mol. weight (Da)	peptides	coverage (%)	mean niBAQ
Actn1	Non-matrisome	Non-matrisome	GO:CC not extracellular matrix	ACTN1_MOUSE	Alpha-actinin-1	103068	10	15.25	115000
Actn4	Non-matrisome	Non-matrisome	GO:CC not extracellular matrix	ACTN4_MOUSE	Alpha-actinin-4	104977	7	10.42	52100
Agrn	Core matrisome	ECM Glycoproteins	GO:CC extracellular matrix (GO:0005576, GO:0005578 & GO:0031012) & GO:CC not extracellular matrix	M0QWP1_MOUSE	Agrin	216649	7	5.51	44000
Ahsg	Non-matrisome	Non-matrisome	GO:CC extracellular matrix (GO:0005576, GO:0005578 & GO:0031012) & GO:CC not extracellular matrix	FETUA_MOUSE	Alpha-2-HS-glycoprotein	37326	2	15.36	22700
Alb	Non-matrisome	Non-matrisome	GO:CC extracellular matrix (GO:0005576, GO:0005578 & GO:0031012) & GO:CC not extracellular matrix	ALBU_MOUSE	Albumin	68693	16	36.18	416000
Ap1b1	Non-matrisome	Non-matrisome	GO:CC not extracellular matrix	AP1B1_MOUSE	AP-1 complex subunit beta-1	103935	4	7.21	53300
Apoa1	Non-matrisome	Non-matrisome	GO:CC extracellular matrix (GO:0005576, GO:0005578 & GO:0031012) & GO:CC not extracellular matrix	APOA1_MOUSE	Apolipoprotein A-I	30616	5	15.91	375000
C3	Non-matrisome	Non-matrisome	GO:CC extracellular matrix (GO:0005576, GO:0005578 & GO:0031012) & GO:CC not extracellular matrix	CO3_MOUSE	Complement C3	186484	31	25.08	2380000
C4b	Non-matrisome	Non-matrisome	GO:CC extracellular matrix (GO:0005576, GO:0005578 & GO:0031012) & GO:CC not extracellular matrix	CO4B_MOUSE	Complement C4-B	192915	4	5.06	32100
Calr	Non-matrisome	Non-matrisome	GO:CC extracellular matrix (GO:0005576, GO:0005578 & GO:0031012) & GO:CC not extracellular matrix	CALR_MOUSE	Calreticulin	47995	5	20.67	128000
Cfh	Non-matrisome	Non-matrisome	GO:CC extracellular matrix (GO:0005576, GO:0005578 & GO:0031012) & GO:CC not extracellular matrix	CFAH_MOUSE	Complement factor H	139138	21	27.15	407000
Cltc	Non-matrisome	Non-matrisome	GO:CC not extracellular matrix	CLH1_MOUSE	Clathrin heavy chain 1	191557	11	8.6	86100
Clu	Non-matrisome	Non-matrisome	GO:CC extracellular matrix (GO:0005576, GO:0005578 & GO:0031012) & GO:CC not extracellular matrix	CLUS_MOUSE	Clusterin	51656	4	11.83	119000
Col15a1	Core matrisome	Collagens	GO:CC extracellular matrix (GO:0005576, GO:0005578 & GO:0031012) & GO:CC not extracellular matrix	COFA1_MOUSE	Collagen alpha-1(XV) chain	140472	12	14.92	380000
Col18a1	Core matrisome	Collagens	GO:CC extracellular matrix (GO:0005576, GO:0005578 & GO:0031012) & GO:CC not extracellular matrix	COIA1_MOUSE	Collagen alpha-1(XVIII) chain	182172	12	9.86	344000
Col4a1	Core matrisome	Collagens	GO:CC extracellular matrix (GO:0005576, GO:0005578 & GO:0031012) & GO:CC not extracellular matrix	CO4A1_MOUSE	Collagen alpha-1(IV) chain	160679	24	12.1	2260000
Col4a2	Core matrisome	Collagens	GO:CC extracellular matrix (GO:0005576, GO:0005578 & GO:0031012) & GO:CC not extracellular matrix	CO4A2_MOUSE	Collagen alpha-2(IV) chain	167325	57	28.3	3500000
Col6a3	Core matrisome	Collagens	GO:CC extracellular matrix (GO:0005576, GO:0005578 & GO:0031012) & GO:CC not extracellular matrix	A0A087WS16_MOUSE	Collagen, type VI, alpha 3	288693	4	2.69	10300
Copb2	Non-matrisome	Non-matrisome	GO:CC not extracellular matrix	COPB2_MOUSE	Coatomer subunit beta'	102449	2	5.64	12200
Cse1l	Non-matrisome	Non-matrisome	GO:CC not extracellular matrix	XPO2_MOUSE	Exportin-2	110455	2	4.12	2590
Dhx9	Non-matrisome	Non-matrisome	GO:CC not extracellular matrix	DHX9_MOUSE	ATP-dependent RNA helicase A	149475	4	3.33	49700
Dnajc10	Non-matrisome	Non-matrisome	GO:CC not extracellular matrix	DJC10_MOUSE	DnaJ homolog subfamily C member 10	90583	11	17.78	390000
Eef1a1	Non-matrisome	Non-matrisome	GO:CC not extracellular matrix	EF1A1_MOUSE	Elongation factor 1-alpha 1	50114	4	9.31	508000
Eftud2	Non-matrisome	Non-matrisome	GO:CC not extracellular matrix	U5S1_MOUSE	116 kDa U5 small nuclear ribonucleoprotein component	109361	6	8.75	40500
Elavl1	Non-matrisome	Non-matrisome	GO:CC not extracellular matrix	ELAV1_MOUSE	ELAV-like protein 1	36169	4	15.34	222000
Erp29	Non-matrisome	Non-matrisome	GO:CC not extracellular matrix	ERP29_MOUSE	Endoplasmic reticulum resident protein 29	28823	4	17.56	471000
Erp44	Non-matrisome	Non-matrisome	GO:CC not extracellular matrix	ERP44_MOUSE	Endoplasmic reticulum resident protein 44	46853	5	17.49	130000
F13a1	Matrisome-associated	ECM Regulators	GO:CC extracellular matrix (GO:0005576, GO:0005578 & GO:0031012) & GO:CC not extracellular matrix	F13A_MOUSE	Coagulation factor XIII A chain	83207	8	10.38	519000
Fbln1	Core matrisome	ECM Glycoproteins	GO:CC extracellular matrix (GO:0005576, GO:0005578 & GO:0031012) & GO:CC not extracellular matrix	FBLN1_MOUSE	Fibulin-1	78033	20	40	1400000
Fga	Core matrisome	ECM Glycoproteins	GO:CC extracellular matrix (GO:0005576, GO:0005578 & GO:0031012) & GO:CC not extracellular matrix	FIBA_MOUSE	Fibrinogen alpha chain	87429	22	33.59	7360000
Fgb	Core matrisome	ECM Glycoproteins	GO:CC extracellular matrix (GO:0005576, GO:0005578 & GO:0031012) & GO:CC not extracellular matrix	FIBB_MOUSE	Fibrinogen beta chain	54753	49	69.02	16200000
Fgg	Core matrisome	ECM Glycoproteins	GO:CC extracellular matrix (GO:0005576, GO:0005578 & GO:0031012) & GO:CC not extracellular matrix	FIBG_MOUSE	Fibrinogen gamma chain	49391	30	61.47	19000000
Fkbp10	Non-matrisome	Non-matrisome	GO:CC not extracellular matrix	FKB10_MOUSE	Peptidyl-prolyl cis-trans isomerase FKBP10	64697	5	14.11	79100
Fkbp9	Non-matrisome	Non-matrisome	GO:CC not extracellular matrix	FKBP9_MOUSE	Peptidyl-prolyl cis-trans isomerase FKBP9	62995	8	17.19	368000
Flna	Non-matrisome	Non-matrisome	GO:CC not extracellular matrix	FLNA_MOUSE	Filamin-A	281222	5	2.8	18200
Flnb	Non-matrisome	Non-matrisome	GO:CC not extracellular matrix	FLNB_MOUSE	Filamin-B	277825	11	6.99	23500
Fn1	Core matrisome	ECM Glycoproteins	GO:CC extracellular matrix (GO:0005576, GO:0005578 & GO:0031012) & GO:CC not extracellular matrix	A0A087WR50_MOUSE	Fibronectin	262842	54	37.93	1470000
Gapdh	Non-matrisome	Non-matrisome	GO:CC not extracellular matrix	G3P_MOUSE	Glyceraldehyde-3-phosphate dehydrogenase	35810	6	31.53	345000
gene name missing in original data	Non-matrisome	Non-matrisome	gene not present in GO IDs	KV5AB_MOUSE	Ig kappa chain V-V region HP R16.7	11910	3	43.52	884000
gene name missing in original data	Non-matrisome	Non-matrisome	gene not present in GO IDs	Q9CY06_MOUSE	GLOBIN domain-containing protein	15112	7	62.68	1800000
gene name missing in original data	Non-matrisome	Non-matrisome	gene not present in GO IDs	IGHG3_MOUSE	Ig gamma-3 chain C region	43929	2	6.03	256000
gene name missing in original data	Non-matrisome	Non-matrisome	gene not present in GO IDs	Q7M084_MOUSE	Kininogen, LMW (Fragment)	10654	2	32.63	154000
Gpx3	Non-matrisome	Non-matrisome	GO:CC extracellular matrix (GO:0005576, GO:0005578 & GO:0031012) & GO:CC not extracellular matrix	GPX3_MOUSE	Glutathione peroxidase 3	25424	5	21.68	532000
H4c1	Non-matrisome	Non-matrisome	GO:CC not extracellular matrix	H4_MOUSE	Histone H4	11367	6	41.75	2580000
Hbbt1	Non-matrisome	Non-matrisome	gene not present in GO IDs	A8DUK2_MOUSE	Beta-globin	16234	9	72.19	3310000
Hnrnpa2b1	Non-matrisome	Non-matrisome	GO:CC extracellular matrix (GO:0005576, GO:0005578 & GO:0031012) & GO:CC not extracellular matrix	ROA2_MOUSE	Heterogeneous nuclear ribonucleoproteins A2/B1	37403	10	24.08	1210000
Hnrnpf	Non-matrisome	Non-matrisome	GO:CC not extracellular matrix	HNRPF_MOUSE	Heterogeneous nuclear ribonucleoprotein F	45730	3	13.25	141000
Hnrnph1	Non-matrisome	Non-matrisome	GO:CC not extracellular matrix	HNRH1_MOUSE	Heterogeneous nuclear ribonucleoprotein H	49199	4	12.47	228000
Hnrnpm	Non-matrisome	Non-matrisome	GO:CC not extracellular matrix	HNRPM_MOUSE	Heterogeneous nuclear ribonucleoprotein M	77649	6	9.6	229000
Hrg	Matrisome-associated	ECM Regulators	GO:CC extracellular matrix (GO:0005576, GO:0005578 & GO:0031012) & GO:CC not extracellular matrix	HRG_MOUSE	Histidine-rich glycoprotein	59163	5	8	80100
Hsp90aa1	Non-matrisome	Non-matrisome	GO:CC not extracellular matrix	HS90A_MOUSE	Heat shock protein HSP 90-alpha	84788	6	9.69	194000
Hsp90ab1	Non-matrisome	Non-matrisome	GO:CC extracellular matrix (GO:0005576, GO:0005578 & GO:0031012) & GO:CC not extracellular matrix	HS90B_MOUSE	Heat shock protein HSP 90-beta	83281	6	10.22	333000
Hspa5	Non-matrisome	Non-matrisome	GO:CC extracellular matrix (GO:0005576, GO:0005578 & GO:0031012) & GO:CC not extracellular matrix	BIP_MOUSE	Endoplasmic reticulum chaperone BiP	72422	30	45.65	5050000
Hspa8	Non-matrisome	Non-matrisome	GO:CC not extracellular matrix	HSP7C_MOUSE	Heat shock cognate 71 kDa protein	70871	28	37.62	4240000
Hspa9	Non-matrisome	Non-matrisome	GO:CC not extracellular matrix	GRP75_MOUSE	Stress-70 protein, mitochondrial	73461	8	11.93	332000
Hspg2	Core matrisome	Proteoglycans	GO:CC extracellular matrix (GO:0005576, GO:0005578 & GO:0031012) & GO:CC not extracellular matrix	PGBM_MOUSE	Basement membrane-specific heparan sulfate proteoglycan core protein	398294	162	58.08	4280000
Hspg2	Core matrisome	Proteoglycans	GO:CC extracellular matrix (GO:0005576, GO:0005578 & GO:0031012) & GO:CC not extracellular matrix	B1B0C7_MOUSE	Basement membrane-specific heparan sulfate proteoglycan core protein	469023	196	62.93	690000
Hspg2	Core matrisome	Proteoglycans	GO:CC extracellular matrix (GO:0005576, GO:0005578 & GO:0031012) & GO:CC not extracellular matrix	E9PZ16_MOUSE	Basement membrane-specific heparan sulfate proteoglycan core protein	469785	196	62.95	11200000
Ighg1	Non-matrisome	Non-matrisome	GO:CC not extracellular matrix	IGH1M_MOUSE	Ig gamma-1 chain C region, membrane-bound form	43387	2	5.6	165000
Ighg2b	Non-matrisome	Non-matrisome	GO:CC extracellular matrix (GO:0005576, GO:0005578 & GO:0031012) & GO:CC not extracellular matrix	A0A075B5P3_MOUSE	Immunoglobulin heavy constant gamma 2B (Fragment)	36679	4	17.56	223000
Ighg2c	Non-matrisome	Non-matrisome	GO:CC not extracellular matrix	A0A0A6YY53_MOUSE	Immunoglobulin heavy constant gamma 2C (Fragment)	36518	7	31.64	618000
Igkc	Non-matrisome	Non-matrisome	GO:CC extracellular matrix (GO:0005576, GO:0005578 & GO:0031012) & GO:CC not extracellular matrix	IGKC_MOUSE	Immunoglobulin kappa constant	11934	2	49.53	376000
Iqgap1	Non-matrisome	Non-matrisome	GO:CC not extracellular matrix	IQGA1_MOUSE	Ras GTPase-activating-like protein IQGAP1	188742	3	3.5	5460
Itih1	Matrisome-associated	ECM Regulators	GO:CC extracellular matrix (GO:0005576, GO:0005578 & GO:0031012) & GO:CC not extracellular matrix	ITIH1_MOUSE	Inter-alpha-trypsin inhibitor heavy chain H1	101067	2	6.73	5660
Itih4	Matrisome-associated	ECM Regulators	GO:CC extracellular matrix (GO:0005576, GO:0005578 & GO:0031012) & GO:CC not extracellular matrix	ITIH4_MOUSE	Inter alpha-trypsin inhibitor, heavy chain 4	104659	2	3.5	7120
Kng1	Matrisome-associated	ECM Regulators	GO:CC extracellular matrix (GO:0005576, GO:0005578 & GO:0031012) & GO:CC not extracellular matrix	KNG1_MOUSE	Kininogen-1	73102	9	16.04	862000
Lama1	Core matrisome	ECM Glycoproteins	GO:CC extracellular matrix (GO:0005576, GO:0005578 & GO:0031012) & GO:CC not extracellular matrix	LAMA1_MOUSE	Laminin subunit alpha-1	338148	346	70.65	275000000
Lama4	Core matrisome	ECM Glycoproteins	GO:CC extracellular matrix (GO:0005576, GO:0005578 & GO:0031012) & GO:CC not extracellular matrix	LAMA4_MOUSE	Laminin subunit alpha-4	201819	9	8.31	75900
Lama5	Core matrisome	ECM Glycoproteins	GO:CC extracellular matrix (GO:0005576, GO:0005578 & GO:0031012) & GO:CC not extracellular matrix	LAMA5_MOUSE	Laminin subunit alpha-5	404054	70	27.68	805000
Lamb1	Core matrisome	ECM Glycoproteins	GO:CC extracellular matrix (GO:0005576, GO:0005578 & GO:0031012) & GO:CC not extracellular matrix	LAMB1_MOUSE	Laminin subunit beta-1	197090	242	84.99	254000000
Lamb2	Core matrisome	ECM Glycoproteins	GO:CC extracellular matrix (GO:0005576, GO:0005578 & GO:0031012) & GO:CC not extracellular matrix	LAMB2_MOUSE	Laminin subunit beta-2	196579	69	50.86	2940000
Lamc1	Core matrisome	ECM Glycoproteins	GO:CC extracellular matrix (GO:0005576, GO:0005578 & GO:0031012) & GO:CC not extracellular matrix	F8VQJ3_MOUSE	Laminin subunit gamma-1	177187	239	75.05	271000000
Lamc1	Core matrisome	ECM Glycoproteins	GO:CC extracellular matrix (GO:0005576, GO:0005578 & GO:0031012) & GO:CC not extracellular matrix	Q3URV4_MOUSE	Uncharacterized protein (Fragment)	58893	101	70.32	268000
Lgals3	Matrisome-associated	ECM-affiliated Proteins	GO:CC extracellular matrix (GO:0005576, GO:0005578 & GO:0031012) & GO:CC not extracellular matrix	LEG3_MOUSE	Galectin-3	27515	7	24.24	7050000
Lmna	Non-matrisome	Non-matrisome	GO:CC not extracellular matrix	LMNA_MOUSE	Prelamin-A/C	74238	9	15.94	478000
Lmnb1	Non-matrisome	Non-matrisome	GO:CC not extracellular matrix	LMNB1_MOUSE	Lamin-B1	66786	16	29.76	998000
Lrp2	Non-matrisome	Non-matrisome	GO:CC not extracellular matrix	LRP2_MOUSE	Low-density lipoprotein receptor-related protein 2	519208	8	2.34	19100
Mapk1	Non-matrisome	Non-matrisome	GO:CC not extracellular matrix	MK01_MOUSE	Mitogen-activated protein kinase 1	41276	3	9.78	142000
Mug1	Non-matrisome	Non-matrisome	GO:CC extracellular matrix (GO:0005576, GO:0005578 & GO:0031012) & GO:CC not extracellular matrix	MUG1_MOUSE	Murinoglobulin-1	165298	24	20.8	351000
Myh9	Non-matrisome	Non-matrisome	GO:CC not extracellular matrix	MYH9_MOUSE	Myosin-9	226372	16	12.6	120000
Nid1	Core matrisome	ECM Glycoproteins	GO:CC extracellular matrix (GO:0005576, GO:0005578 & GO:0031012) & GO:CC not extracellular matrix	NID1_MOUSE	Nidogen-1	136538	137	84.34	357000000
Nid2	Core matrisome	ECM Glycoproteins	GO:CC extracellular matrix (GO:0005576, GO:0005578 & GO:0031012) & GO:CC not extracellular matrix	NID2_MOUSE	Nidogen-2	153913	29	32.64	1260000
Nudt21	Non-matrisome	Non-matrisome	GO:CC not extracellular matrix	CPSF5_MOUSE	Cleavage and polyadenylation specificity factor subunit 5	26240	5	33.48	266000
P4hb	Non-matrisome	Non-matrisome	GO:CC not extracellular matrix	PDIA1_MOUSE	Protein disulfide-isomerase	57058	13	37.33	436000
Pabpc1	Non-matrisome	Non-matrisome	GO:CC not extracellular matrix	PABP1_MOUSE	Polyadenylate-binding protein 1	70671	5	9.12	425000
Pdia3	Non-matrisome	Non-matrisome	GO:CC extracellular matrix (GO:0005576, GO:0005578 & GO:0031012) & GO:CC not extracellular matrix	PDIA3_MOUSE	Protein disulfide-isomerase A3	56678	4	9.9	72700
Pdia6	Non-matrisome	Non-matrisome	GO:CC not extracellular matrix	PDIA6_MOUSE	Protein disulfide-isomerase A6	48100	7	21.36	225000
Pfn1	Non-matrisome	Non-matrisome	GO:CC extracellular matrix (GO:0005576, GO:0005578 & GO:0031012) & GO:CC not extracellular matrix	PROF1_MOUSE	Profilin-1	14957	4	39.29	356000
Pkm	Non-matrisome	Non-matrisome	GO:CC not extracellular matrix	KPYM_MOUSE	Pyruvate kinase PKM	57845	2	6.21	36300
Plec	Non-matrisome	Non-matrisome	GO:CC not extracellular matrix	PLEC_MOUSE	Plectin	534188	4	1.73	7450
Plod1	Matrisome-associated	ECM Regulators	GO:CC not extracellular matrix	PLOD1_MOUSE	Procollagen-lysine,2-oxoglutarate 5-dioxygenase 1	83595	4	8.1	96800
Plod2	Matrisome-associated	ECM Regulators	GO:CC not extracellular matrix	PLOD2_MOUSE	Procollagen-lysine,2-oxoglutarate 5-dioxygenase 2	84488	12	20.35	392000
Ppia	Non-matrisome	Non-matrisome	GO:CC extracellular matrix (GO:0005576, GO:0005578 & GO:0031012) & GO:CC not extracellular matrix	PPIA_MOUSE	Peptidyl-prolyl cis-trans isomerase A	17971	6	27.44	429000
Prdx1	Non-matrisome	Non-matrisome	GO:CC not extracellular matrix	PRDX1_MOUSE	Peroxiredoxin-1	22176	6	28.14	474000
Prdx2	Non-matrisome	Non-matrisome	GO:CC not extracellular matrix	PRDX2_MOUSE	Peroxiredoxin-2	21779	2	13.13	64700
Prdx3	Non-matrisome	Non-matrisome	GO:CC not extracellular matrix	PRDX3_MOUSE	Thioredoxin-dependent peroxide reductase, mitochondrial	28127	5	29.57	425000
Prpf8	Non-matrisome	Non-matrisome	GO:CC not extracellular matrix	PRP8_MOUSE	Pre-mRNA-processing-splicing factor 8	273616	4	2.06	12000
Prrc1	Non-matrisome	Non-matrisome	GO:CC not extracellular matrix	PRRC1_MOUSE	Protein PRRC1	46298	7	26.64	949000
Pspc1	Non-matrisome	Non-matrisome	GO:CC not extracellular matrix	PSPC1_MOUSE	Paraspeckle component 1	58758	3	9.75	84400
Ptbp1	Non-matrisome	Non-matrisome	GO:CC not extracellular matrix	PTBP1_MOUSE	Polypyrimidine tract-binding protein 1	56478	4	13.47	165000
Pxdn	Core matrisome	ECM Glycoproteins	GO:CC extracellular matrix (GO:0005576, GO:0005578 & GO:0031012) & GO:CC not extracellular matrix	PXDN_MOUSE	Peroxidasin homolog	165103	56	48.68	3550000
Pzp	Matrisome-associated	ECM Regulators	GO:CC extracellular matrix (GO:0005576, GO:0005578 & GO:0031012) & GO:CC not extracellular matrix	PZP_MOUSE	Pregnancy zone protein	165853	13	12.98	144000
Rpl14	Non-matrisome	Non-matrisome	GO:CC not extracellular matrix	RL14_MOUSE	60S ribosomal protein L14	23564	2	11.06	159000
Rpl18	Non-matrisome	Non-matrisome	GO:CC not extracellular matrix	RL18_MOUSE	60S ribosomal protein L18	21645	2	13.83	237000
Rpl6	Non-matrisome	Non-matrisome	GO:CC not extracellular matrix	RL6_MOUSE	60S ribosomal protein L6	33510	2	10.81	84600
Rps13	Non-matrisome	Non-matrisome	GO:CC not extracellular matrix	RS13_MOUSE	40S ribosomal protein S13	17222	2	14.57	178000
Rps2	Non-matrisome	Non-matrisome	GO:CC not extracellular matrix	RS2_MOUSE	40S ribosomal protein S2	31231	2	8.19	74500
Rps3	Non-matrisome	Non-matrisome	GO:CC not extracellular matrix	RS3_MOUSE	40S ribosomal protein S3	26674	5	26.34	245000
Rps9	Non-matrisome	Non-matrisome	GO:CC not extracellular matrix	RS9_MOUSE	40S ribosomal protein S9	22591	2	9.79	175000
Rpsa	Non-matrisome	Non-matrisome	GO:CC not extracellular matrix	RSSA_MOUSE	40S ribosomal protein SA	32838	6	31.19	1140000
Sec23a	Non-matrisome	Non-matrisome	GO:CC not extracellular matrix	SC23A_MOUSE	Protein transport protein Sec23A	86162	10	17.25	260000
Serpina1a	Matrisome-associated	ECM Regulators	GO:CC extracellular matrix (GO:0005576, GO:0005578 & GO:0031012) & GO:CC not extracellular matrix	A1AT1_MOUSE	Alpha-1-antitrypsin 1-1	46003	9	30.99	531000
Serpina1b	Matrisome-associated	ECM Regulators	GO:CC extracellular matrix (GO:0005576, GO:0005578 & GO:0031012) & GO:CC not extracellular matrix	A1AT2_MOUSE	Alpha-1-antitrypsin 1-2	45975	6	23.24	36900
Serpina3k	Matrisome-associated	ECM Regulators	GO:CC extracellular matrix (GO:0005576, GO:0005578 & GO:0031012) & GO:CC not extracellular matrix	A0A0R4J0I1_MOUSE	Serine protease inhibitor A3K	46673	5	20.1	155000
Serpinh1	Matrisome-associated	ECM Regulators	GO:CC not extracellular matrix	SERPH_MOUSE	Serpin H1	46534	14	53.24	4130000
Sfpq	Non-matrisome	Non-matrisome	GO:CC not extracellular matrix	SFPQ_MOUSE	Splicing factor, proline- and glutamine-rich	75442	5	9.01	224000
Slc2a6	Non-matrisome	Non-matrisome	GO:CC not extracellular matrix	GTR6_MOUSE	Solute carrier family 2, facilitated glucose transporter member 6	54433	2	1.41	688000
Snrpd1	Non-matrisome	Non-matrisome	GO:CC not extracellular matrix	SMD1_MOUSE	Small nuclear ribonucleoprotein Sm D1	13282	2	26.05	712000
Snrpd3	Non-matrisome	Non-matrisome	GO:CC not extracellular matrix	SMD3_MOUSE	Small nuclear ribonucleoprotein Sm D3	13916	2	15.08	504000
Sparc	Core matrisome	ECM Glycoproteins	GO:CC extracellular matrix (GO:0005576, GO:0005578 & GO:0031012) & GO:CC not extracellular matrix	SPRC_MOUSE	SPARC	34450	10	46.69	2560000
Sptan1	Non-matrisome	Non-matrisome	GO:CC not extracellular matrix	SPTN1_MOUSE	Spectrin alpha chain, non-erythrocytic 1	284597	22	14.81	52400
Sptb	Non-matrisome	Non-matrisome	GO:CC not extracellular matrix	SPTB1_MOUSE	Spectrin beta chain, erythrocytic	245250	4	2.63	12900
Sptbn1	Non-matrisome	Non-matrisome	GO:CC not extracellular matrix	SPTB2_MOUSE	Spectrin beta chain, non-erythrocytic 1	274223	3	1.23	8760
Tinagl1	Core matrisome	ECM Glycoproteins	GO:CC extracellular matrix (GO:0005576, GO:0005578 & GO:0031012) & GO:CC not extracellular matrix	TINAL_MOUSE	Tubulointerstitial nephritis antigen-like	52665	12	44.21	1760000
Tpr	Non-matrisome	Non-matrisome	GO:CC not extracellular matrix	Q7M739_MOUSE	Nucleoprotein TPR	266925	17	9.59	157000
Txndc12	Non-matrisome	Non-matrisome	GO:CC not extracellular matrix	TXD12_MOUSE	Thioredoxin domain-containing protein 12	19049	3	22.94	418000
Uba52	Non-matrisome	Non-matrisome	GO:CC not extracellular matrix	RL40_MOUSE	Ubiquitin-60S ribosomal protein L40	14728	2	19.53	877000
Uggt1	Non-matrisome	Non-matrisome	GO:CC not extracellular matrix	UGGG1_MOUSE	UDP-glucose:glycoprotein glucosyltransferase 1	176434	10	13.02	49800
Vcl	Non-matrisome	Non-matrisome	GO:CC not extracellular matrix	VINC_MOUSE	Vinculin	116717	5	7.41	37900
Vim	Non-matrisome	Non-matrisome	GO:CC not extracellular matrix	VIME_MOUSE	Vimentin	53688	35	59.66	7560000
Vtn	Core matrisome	ECM Glycoproteins	GO:CC extracellular matrix (GO:0005576, GO:0005578 & GO:0031012) & GO:CC not extracellular matrix	VTNC_MOUSE	Vitronectin	54849	4	12.76	210000
Vwa1	Core matrisome	ECM Glycoproteins	GO:CC extracellular matrix (GO:0005576, GO:0005578 & GO:0031012) & GO:CC not extracellular matrix	VWA1_MOUSE	von Willebrand factor A domain-containing protein 1	44709	6	30.6	336000
Ywhae	Non-matrisome	Non-matrisome	GO:CC not extracellular matrix	1433E_MOUSE	14-3-3 protein epsilon	29174	6	25.49	153000
