## Supplementary Figure 7 for "Human decellularized extracellular matrix from adipose tissue is a permissive microenvironment for pancreatic organoids generation"

### Sheet: Sheet1
pathway	NES	padj	regulation	leadingEdgeRatio
HALLMARK_MYC_TARGETS_V1	2.40834	5.20563e-19	Activated	0.738693
HALLMARK_INTERFERON_ALPHA_RESPONSE	-2.27458	3.5061e-18	Suppressed	0.645833
HALLMARK_E2F_TARGETS	2.54558	1.88856e-24	Activated	0.565
HALLMARK_INTERFERON_GAMMA_RESPONSE	-2.29031	1.60295e-19	Suppressed	0.551136
HALLMARK_OXIDATIVE_PHOSPHORYLATION	1.70264	0.000347173	Activated	0.537688
HALLMARK_ANGIOGENESIS	-0.991431	0.574016	Suppressed	0.434783
HALLMARK_MYC_TARGETS_V2	1.97562	0.000169545	Activated	0.431034
HALLMARK_G2M_CHECKPOINT	2.48091	1.33605e-21	Activated	0.406091
HALLMARK_COAGULATION	-1.64355	0.00570823	Suppressed	0.4
HALLMARK_CHOLESTEROL_HOMEOSTASIS	-1.33676	0.153139	Suppressed	0.4
HALLMARK_INFLAMMATORY_RESPONSE	-2.07223	6.66831e-10	Suppressed	0.38255
HALLMARK_IL6_JAK_STAT3_SIGNALING	-1.7256	0.00139966	Suppressed	0.373134
HALLMARK_TNFA_SIGNALING_VIA_NFKB	-1.90546	4.86061e-07	Suppressed	0.37234
HALLMARK_HYPOXIA	-1.46102	0.0234228	Suppressed	0.366279
HALLMARK_REACTIVE_OXYGEN_SPECIES_PATHWAY	0.86542	0.767841	Activated	0.354167
HALLMARK_APICAL_SURFACE	-1.61032	0.0199383	Suppressed	0.34375
HALLMARK_KRAS_SIGNALING_UP	-1.81471	2.80971e-05	Suppressed	0.333333
HALLMARK_TGF_BETA_SIGNALING	-1.26241	0.2331	Suppressed	0.307692
HALLMARK_APOPTOSIS	-1.60022	0.00461132	Suppressed	0.29932
HALLMARK_ALLOGRAFT_REJECTION	-1.95623	6.15074e-07	Suppressed	0.295082
HALLMARK_COMPLEMENT	-1.68923	0.00139966	Suppressed	0.277419
HALLMARK_DNA_REPAIR	1.27125	0.119208	Activated	0.265306
HALLMARK_PANCREAS_BETA_CELLS	-0.842863	0.757576	Suppressed	0.263158
HALLMARK_KRAS_SIGNALING_DN	-1.56573	0.0174847	Suppressed	0.262136
HALLMARK_ESTROGEN_RESPONSE_LATE	-1.30581	0.123313	Suppressed	0.260116
HALLMARK_MTORC1_SIGNALING	1.31486	0.0726314	Activated	0.257732
HALLMARK_APICAL_JUNCTION	-1.34823	0.099734	Suppressed	0.25625
HALLMARK_SPERMATOGENESIS	1.90941	0.000301394	Activated	0.25
HALLMARK_ESTROGEN_RESPONSE_EARLY	-1.3075	0.128375	Suppressed	0.245902
HALLMARK_IL2_STAT5_SIGNALING	-1.54642	0.00494331	Suppressed	0.239264
HALLMARK_WNT_BETA_CATENIN_SIGNALING	-0.732992	0.872444	Suppressed	0.236842
HALLMARK_XENOBIOTIC_METABOLISM	-1.45206	0.0300556	Suppressed	0.232877
HALLMARK_HEME_METABOLISM	-1.1328	0.309393	Suppressed	0.232143
HALLMARK_EPITHELIAL_MESENCHYMAL_TRANSITION	-1.0435	0.482271	Suppressed	0.222222
HALLMARK_P53_PATHWAY	-1.31326	0.116805	Suppressed	0.213542
HALLMARK_PI3K_AKT_MTOR_SIGNALING	1.18724	0.2331	Activated	0.206522
HALLMARK_MITOTIC_SPINDLE	1.88836	2.06895e-06	Activated	0.2
HALLMARK_UV_RESPONSE_UP	-1.46486	0.030311	Suppressed	0.184397
HALLMARK_ANDROGEN_RESPONSE	1.15554	0.274899	Activated	0.180851
HALLMARK_BILE_ACID_METABOLISM	-1.164	0.306379	Suppressed	0.171053
HALLMARK_UNFOLDED_PROTEIN_RESPONSE	1.38151	0.0653198	Activated	0.162162
HALLMARK_PEROXISOME	-1.20401	0.257081	Suppressed	0.157303
HALLMARK_GLYCOLYSIS	1.09667	0.306379	Activated	0.146893
HALLMARK_PROTEIN_SECRETION	-0.667595	0.979321	Suppressed	0.139785
HALLMARK_NOTCH_SIGNALING	0.807844	0.805754	Activated	0.137931
HALLMARK_UV_RESPONSE_DN	0.7758	0.979321	Activated	0.120301
HALLMARK_HEDGEHOG_SIGNALING	1.02173	0.530595	Activated	0.115385
HALLMARK_ADIPOGENESIS	0.837671	0.945833	Activated	0.0989011
HALLMARK_FATTY_ACID_METABOLISM	-0.90214	0.753425	Suppressed	0.0948905
HALLMARK_MYOGENESIS	0.999419	0.530595	Activated	0.0615385
